# The 5’-3’ exoribonuclease XRN4 modulates the plant circadian network in Arabidopsis

**DOI:** 10.1101/2022.07.06.499002

**Authors:** Daniel A. Careno, Soledad Perez Santangelo, Richard C. Macknight, Marcelo J. Yanovsky

## Abstract

Circadian rhythms enable organisms to anticipate and adjust their physiology to periodic environmental changes. These rhythms are controlled by biological clocks that consist of a set of clock genes that regulate each other expression. Circadian oscillations in mRNA levels require regulation of mRNA production and degradation. While transcription factors controlling clock function have been well characterized from cyanobacteria to humans, the role of factors controlling mRNA decay is largely unknown. Here, we show that mutations in XRN4, the central component of the 5’-3’ mRNA decay pathway, alter clock function in Arabidopsis. We found that xrn4 mutants display long period phenotypes for clock gene expression and for the rhythm of leaf movement. These circadian defects were associated with changes in the circadian phases, but not overall mRNA levels, of several core clock genes. We then used non-invasive transcriptome-wide mRNA stability analysis to identify genes and pathways regulated by XRN4. Among genes affected in the xrn4 mutant at the transcriptional and post-transcriptional level, we found an enrichment in genes involved in auxin, ethylene, ABA signaling, and also circadian rhythmicity, although no significant effects were observed for canonical core-clock genes. Strikingly, the mRNAs of several clock regulated BBX genes were stabilized in xrn4 mutants. Some of these BBX genes are auxiliary factors controlling the pace of the clock and are candidates to mediate XRN4 effects on circadian period. Our results establish that, in Arabidopsis, the control of 5’-3’ mRNA decay by XRN4 constitutes a novel post-transcriptional regulatory layer of the circadian gene network.
