## Supporting Datasets for "The 5’-3’ exoribonuclease XRN4 modulates the plant circadian network in Arabidopsis"

### Sheet: Supplemental DataSet S1
Supplemental DataSet S1. Differentially expressed genes in xrn4 determined by RNA-seq analysis List of all differentially expressed genes (DEGs) in xrn4 compared to WT (Col-0). DEGs were determined by an RNAseq experiment followed by a bioinformatic analysis with ASpli in R. AGI number: Arabidopsis Genome Initiative number. Log2FC: log2 fold change compared to WT (Col-0). P-value: P-value for dif…
(A) All DEGs in xrn4
symbol	logFC	pvalue	gen.fdr
AT5G62360	-1.09564	0.00109721	0.0997511
AT4G14510	0.87972	0.00109722	0.0997511
AT1G62280	1.0704	0.00108806	0.0997511
AT4G32020	1.35185	0.001098	0.0997511
AT2G43620	-0.867696	0.00105172	0.0973929
AT4G33550	1.06771	0.00104228	0.0969873
AT2G19590	0.665918	0.00101116	0.0945506
AT5G50160	0.826475	0.000967372	0.0908998
AT2G22810	1.0062	0.000963959	0.0908998
AT1G22640	0.609277	0.00095286	0.0904227
AT1G11500	1.51923	0.00089711	0.0855557
AT4G36700	-0.973141	0.000884747	0.0847986
AT4G31910	0.631267	0.000870267	0.0838299
AT4G24805	1.16679	0.000866145	0.0838299
AT1G64590	-0.752334	0.000858175	0.0835043
AT2G34655	2.041	0.000839952	0.0821481
AT3G25830	-4.29576	0.000822237	0.081106
AT2G01520	-1.17918	0.000819541	0.081106
AT3G02500	-0.957365	0.000825065	0.081106
AT4G00380	0.939358	0.000824314	0.081106
AT4G36900	1.54798	0.000804607	0.0807513
AT2G16385	1.10393	0.000798028	0.0805126
AT5G61660	1.84522	0.00078878	0.0800006
AT3G13130	1.1197	0.000778492	0.0793772
AT4G35783	1.53056	0.000774365	0.0793772
AT1G06350	-0.936862	0.000759246	0.0782472
AT3G13310	0.926319	0.00074912	0.0776209
AT1G70260	0.79736	0.000733044	0.0770341
AT1G08920	0.831424	0.000739228	0.0770341
AT4G14580	1.08855	0.000739438	0.0770341
AT3G28840	1.20499	0.000725436	0.0768281
AT4G22620	1.37712	0.000717802	0.076442
AT5G42590	-0.823568	0.000697559	0.0747011
AT1G15340	0.891315	0.000686057	0.0738821
AT5G49120	1.29307	0.000681715	0.0738293
AT1G61930	1.29069	0.000671875	0.0731771
AT3G25717	1.05686	0.000657809	0.0720545
AT5G06730	1.01524	0.000639172	0.0704154
AT3G09922	-1.19476	0.000630577	0.0698701
AT5G54470	1.4272	0.000620527	0.0691562
AT5G50800	0.812359	0.000614691	0.0689065
AT1G52000	0.774691	0.000587892	0.06629
AT3G24480	0.853888	0.000578381	0.0656035
AT2G39220	0.827526	0.000559783	0.0646732
AT1G55460	0.89728	0.000566806	0.0646732
AT1G31320	1.15076	0.000564096	0.0646732
AT5G25620	1.28344	0.000564471	0.0646732
AT2G42610	-0.761732	0.00053956	0.0633965
AT5G25590	0.888505	0.000542387	0.0633965
AT3G23110	0.909732	0.000523674	0.0619648
AT3G56360	1.22685	0.000487183	0.058005
AT1G78100	0.862414	0.000479954	0.0575015
AT4G16590	1.38701	0.000472669	0.0569849
AT1G51450	1.26068	0.000469535	0.0569653
AT1G33470	0.743571	0.000464696	0.0567374
AT2G28860	-1.53924	0.000455088	0.0559204
AT2G31865	-0.686895	0.000436916	0.0540338
AT1G47600	-1.23271	0.000424806	0.0528773
AT1G35210	1.34683	0.000420355	0.0526653
ATCG00430	-1.10362	0.000414804	0.0523117
AT3G22060	-0.884394	0.000404954	0.0514077
AT2G44940	1.03057	0.000404476	0.0514077
AT2G05440	2.00117	0.000398158	0.0512234
AT2G25250	0.766881	0.000389482	0.0504458
AT1G51470	-1.00221	0.000373467	0.0487006
AT2G01008	1.79113	0.000355769	0.0467105
AT4G39780	0.908413	0.000350809	0.046377
AT1G77530	-0.714145	0.000339131	0.0453512
AT1G20450	0.741835	0.000340684	0.0453512
AT1G68490	0.960881	0.000327129	0.0441601
AT1G66940	-0.724678	0.000305671	0.0415561
AT5G62560	0.793942	0.000304961	0.0415561
AT2G19970	0.897964	0.000298568	0.0411745
AT2G07688	1.28984	0.000297884	0.0411745
AT3G55760	0.732944	0.000291149	0.0409181
AT3G49760	0.809641	0.000291589	0.0409181
AT1G58270	0.96611	0.000287422	0.0409181
AT3G15530	0.983007	0.00029244	0.0409181
AT1G79340	0.765148	0.000283564	0.040894
AT5G11090	0.770971	0.000283734	0.040894
AT3G15356	-0.874276	0.000279312	0.0408713
AT4G14819	1.00714	0.000278486	0.0408713
AT1G18710	0.704607	0.000273771	0.0406816
AT1G73325	0.817923	0.000266459	0.0399043
AT2G26010	-3.08968	0.000261021	0.0397291
AT5G15120	0.793254	0.000259468	0.0397291
AT1G15800	0.843147	0.000263217	0.0397291
AT1G19840	1.03258	0.00026143	0.0397291
AT4G08580	0.948659	0.000239464	0.0373194
AT1G56650	0.784744	0.000226883	0.0356485
AT1G77120	0.772123	0.000219609	0.0352199
AT2G18600	0.868866	0.000222317	0.0352199
AT3G62690	1.32616	0.000221983	0.0352199
AT3G10040	1.00171	0.000214855	0.034903
AT3G06460	-1.17822	0.000212805	0.0348655
AT4G18250	-0.952055	0.000210876	0.0348473
AT1G68825	2.14299	0.000210408	0.0348473
AT5G26270	0.901857	0.000206146	0.0346633
AT5G14180	-0.894095	0.000203839	0.0345787
AT5G60030	1.42618	0.000203229	0.0345787
AT4G22520	-1.35796	0.000200204	0.0345739
AT5G35940	-1.07996	0.000199016	0.0345739
AT5G41400	1.11446	0.000195119	0.0345739
AT4G12410	1.25183	0.000199267	0.0345739
AT5G55790	1.03367	0.000188211	0.033718
AT4G16780	0.671039	0.000172428	0.0317644
AT4G17680	0.717166	0.000175649	0.0317644
AT2G22200	0.769198	0.000175482	0.0317644
AT1G52400	0.778982	0.000169975	0.0316335
AT5G40450	1.08647	0.00016882	0.0316335
AT1G17285	1.38567	0.000157059	0.0298085
AT4G34760	1.71951	0.000156123	0.0298085
AT1G73870	1.02452	0.000149418	0.0289313
AT1G07430	0.868357	0.000137927	0.0272463
AT4G39190	1.15719	0.000139295	0.0272463
AT4G22390	1.40728	0.000131305	0.0262186
AT2G02120	1.12185	0.000123581	0.0249361
AT3G19370	1.02706	0.000121987	0.0248763
AT2G20750	1.02107	0.000119807	0.0246944
AT2G37870	1.05762	0.000118076	0.0246021
AT1G49700	2.09991	0.00011532	0.0242919
AT1G24070	0.891508	9.76112e-05	0.0207901
AT1G63410	1.34859	9.54485e-05	0.0205579
AT3G26230	-0.721655	9.04835e-05	0.01971
AT4G25780	0.865749	8.48859e-05	0.0187032
AT1G26920	0.707437	8.36946e-05	0.0186551
AT4G28170	1.36593	8.22958e-05	0.0185592
AT2G44670	0.901946	8.0535e-05	0.0183783
AT2G43340	0.754502	7.73864e-05	0.0178725
AT3G28290	0.736163	7.615e-05	0.0178015
AT3G28300	0.736163	7.615e-05	0.0178015
AT2G25690	0.783415	7.5691e-05	0.0178015
AT1G06090	-1.08074	7.26783e-05	0.0176351
AT5G63130	1.07094	4.75499e-05	0.0116857
AT2G38370	1.08695	4.71358e-05	0.0116857
AT4G04223	2.44158	4.68434e-05	0.0116857
ATCG00400	-1.20793	4.40552e-05	0.0113277
AT3G17715	0.94245	4.43204e-05	0.0113277
AT1G17710	-1.31746	4.16821e-05	0.0109453
AT4G15690	-1.04661	3.99752e-05	0.0106428
AT3G53140	-1.24305	3.68549e-05	0.00995032
AT1G02420	1.15678	3.54531e-05	0.00970857
AT4G22517	-1.72252	3.38747e-05	0.00941077
AT5G59220	1.1739	2.97417e-05	0.00838411
AT1G68600	0.90859	2.76661e-05	0.00791541
AT3G27250	0.974262	2.69003e-05	0.00781289
AT1G62355	-2.65121	2.54703e-05	0.00751139
AT5G18080	1.31465	2.29117e-05	0.00686243
AT4G02710	1.32228	2.11965e-05	0.00644945
AT4G11460	-1.15832	1.85053e-05	0.00610848
AT5G66650	0.83522	1.82925e-05	0.00610848
AT4G30440	0.937632	1.94632e-05	0.00610848
AT4G16008	0.972177	1.95263e-05	0.00610848
AT2G02230	1.3119	1.93232e-05	0.00610848
AT1G08290	1.4473	1.97572e-05	0.00610848
AT2G36307	1.66727	1.87801e-05	0.00610848
AT1G43040	2.04788	1.82149e-05	0.00610848
AT3G13784	1.22504	1.69068e-05	0.0060016
AT2G05510	2.16055	1.47393e-05	0.0053309
AT3G50480	-0.798756	1.25437e-05	0.00462405
AT1G77960	1.29768	1.22304e-05	0.00459695
AT5G53730	1.11087	9.55538e-06	0.00366334
AT4G30110	1.39072	8.02736e-06	0.00314033
AT2G26700	1.17343	7.0118e-06	0.00280019
AT3G15357	-1.1734	6.64484e-06	0.00275613
AT3G49110	-0.869689	6.75769e-06	0.00275613
AT1G02450	2.29293	5.82796e-06	0.00248258
AT3G43430	2.07662	4.58249e-06	0.0019964
AT3G24518	0.858429	4.04761e-06	0.00182867
AT5G46710	1.09645	4.10207e-06	0.00182867
AT4G33740	1.18977	3.42791e-06	0.00160267
AT5G16480	1.21081	3.07266e-06	0.0014725
AT5G15960	1.87181	2.50996e-06	0.00123368
AT1G66700	1.08911	2.24739e-06	0.00113369
AT4G19430	2.07367	2.00614e-06	0.00103934
AT1G77660	0.875593	1.64993e-06	0.000878542
AT1G13360	1.29511	1.43409e-06	0.00079073
AT2G23690	1.60945	1.44377e-06	0.00079073
AT2G18480	1.60273	1.1184e-06	0.000649656
AT4G31730	1.4115	8.63102e-07	0.000517025
AT3G43160	3.04278	7.96814e-07	0.000492714
AT4G37970	1.9376	6.69871e-07	0.000428025
AT4G23880	1.24391	5.45166e-07	0.0003683
AT3G02550	1.43603	5.57187e-07	0.0003683
AT1G80520	1.91562	4.45605e-07	0.000316363
AT5G19470	1.6893	3.6905e-07	0.000272089
AT3G24520	0.961865	2.49943e-07	0.000191646
AT4G28180	1.36896	2.44475e-07	0.000191646
AT4G16141	1.07392	2.06965e-07	0.000172491
AT1G76190	1.47472	1.94125e-07	0.000169145
AT1G22190	1.77974	1.34933e-07	0.000123168
AT3G24070	1.6009	9.70089e-08	9.29782e-05
AT2G35550	1.54559	6.80948e-08	6.87005e-05
AT5G39890	1.30408	6.3913e-08	6.80638e-05
AT5G20885	1.50931	4.07687e-08	4.59703e-05
AT5G10340	3.43545	1.32589e-08	1.58849e-05
AT3G23030	1.10141	1.20183e-08	1.53586e-05
AT3G16870	1.18362	1.17216e-08	1.53586e-05
AT3G29633	-5.14288	5.94024e-09	9.01867e-06
AT5G36130	-2.80663	6.11626e-09	9.01867e-06
AT3G19620	1.50975	3.335e-09	5.81168e-06
AT1G52040	1.22555	1.98977e-09	3.81419e-06
AT2G46880	-1.70248	1.52626e-09	3.25077e-06
AT3G46980	1.23519	1.34667e-09	3.22679e-06
AT4G21926	1.47089	5.3768e-10	1.4724e-06
AT1G75580	1.31348	3.47096e-10	1.10891e-06
AT1G54490	-1.46314	7.27833e-12	2.79037e-08
AT4G21930	1.70747	3.99435e-16	1.91419e-12
AT1G78080	2.09344	1.86924e-16	1.19438e-12
AT1G53490	-4.87449	7.07621e-75	6.78219e-71
AT1G53480	-6.42405	1.36164e-76	2.61012e-72

### Sheet: Supplemental DataSet S2
Supplemental DataSet S2. Differentially regulated genes at the post-transcriptional level in xrn4 determined by total RNA-seq analysis. List of all differentially post-transcriptional regulated genes (DPGs) in xrn4 compared to WT (Col-0). DPGs were determined by an RNAseq experiment followed by a bioinformatic analysis with INSPEcT in R.
DPGs in xrn4
AT1G01030
AT1G01170
AT1G01200
AT1G01210
AT1G01225
AT1G01360
AT1G01690
AT1G01760
AT1G02150
AT1G02290
AT1G02400
AT1G02610
AT1G02730
AT1G02750
AT1G02860
AT1G03470
AT1G03687
AT1G04190
AT1G04240
AT1G04770
AT1G05320
AT1G05410
AT1G05470
AT1G05540
AT1G05680
AT1G05690
AT1G05760
AT1G05835
AT1G06190
AT1G06230
AT1G06650
AT1G07050
AT1G07370
AT1G07640
AT1G07700
AT1G07970
AT1G08360
AT1G08390
AT1G08400
AT1G08430
AT1G08500
AT1G09645
AT1G09970
AT1G10020
AT1G10060
AT1G10210
AT1G10350
AT1G10450
AT1G10522
AT1G10720
AT1G11280
AT1G11320
AT1G11330
AT1G11380
AT1G11410
AT1G11580
AT1G11780
AT1G12270
AT1G12320
AT1G12460
AT1G12740
AT1G12770
AT1G12880
AT1G12970
AT1G13020
AT1G13100
AT1G13110
AT1G13120
AT1G13210
AT1G13300
AT1G13340
AT1G13780
AT1G13870
AT1G14080
AT1G14370
AT1G14560
AT1G14620
AT1G14740
AT1G14790
AT1G14840
AT1G14860
AT1G14980
AT1G15800
AT1G15940
AT1G16220
AT1G16320
AT1G16500
AT1G16590
AT1G16680
AT1G16710
AT1G16825
AT1G16870
AT1G16916
AT1G17040
AT1G17160
AT1G17420
AT1G17460
AT1G17710
AT1G17730
AT1G17780
AT1G17790
AT1G17830
AT1G17980
AT1G18020
AT1G18030
AT1G18300
AT1G18335
AT1G18630
AT1G18773
AT1G18900
AT1G19200
AT1G19610
AT1G19710
AT1G19920
AT1G20100
AT1G20450
AT1G20560
AT1G20890
AT1G21070
AT1G21250
AT1G21370
AT1G21480
AT1G21770
AT1G21920
AT1G21980
AT1G22030
AT1G22040
AT1G22060
AT1G22160
AT1G22280
AT1G22640
AT1G22730
AT1G23465
AT1G24040
AT1G24190
AT1G24764
AT1G25390
AT1G25440
AT1G25550
AT1G26218
AT1G26440
AT1G26640
AT1G26960
AT1G27210
AT1G27370
AT1G27630
AT1G27750
AT1G28060
AT1G28070
AT1G28420
AT1G28680
AT1G29320
AT1G29760
AT1G29810
AT1G29970
AT1G30200
AT1G30755
AT1G31320
AT1G31540
AT1G31870
AT1G32340
AT1G32360
AT1G32870
AT1G33390
AT1G33420
AT1G33480
AT1G34200
AT1G34245
AT1G34418
AT1G35513
AT1G36310
AT1G36990
AT1G42550
AT1G43245
AT1G44900
AT1G45231
AT1G46264
AT1G47310
AT1G47820
AT1G48040
AT1G48270
AT1G48300
AT1G48610
AT1G50920
AT1G51130
AT1G51745
AT1G51913
AT1G51940
AT1G52160
AT1G52550
AT1G52630
AT1G52750
AT1G53090
AT1G53450
AT1G53760
AT1G54040
AT1G54380
AT1G54680
AT1G55540
AT1G55830
AT1G56000
AT1G56230
AT1G56260
AT1G56320
AT1G57540
AT1G57680
AT1G57790
AT1G58180
AT1G58380
AT1G59910
AT1G59960
AT1G60000
AT1G60010
AT1G60260
AT1G60390
AT1G60960
AT1G61040
AT1G61340
AT1G61795
AT1G62050
AT1G62200
AT1G62610
AT1G62770
AT1G63090
AT1G63670
AT1G63680
AT1G63720
AT1G63855
AT1G64080
AT1G64460
AT1G64620
AT1G64660
AT1G64760
AT1G64810
AT1G65010
AT1G65070
AT1G65540
AT1G66150
AT1G67230
AT1G67600
AT1G67890
AT1G67970
AT1G68490
AT1G68540
AT1G68580
AT1G68760
AT1G68910
AT1G69040
AT1G69580
AT1G69610
AT1G69730
AT1G70505
AT1G70520
AT1G70590
AT1G70820
AT1G70830
AT1G70890
AT1G71010
AT1G71020
AT1G71070
AT1G71200
AT1G72050
AT1G72340
AT1G72510
AT1G72600
AT1G72640
AT1G72900
AT1G72940
AT1G73040
AT1G73100
AT1G73320
AT1G73490
AT1G73640
AT1G73650
AT1G73730
AT1G73750
AT1G74500
AT1G74680
AT1G74950
AT1G75100
AT1G75410
AT1G75420
AT1G75500
AT1G75730
AT1G75820
AT1G75980
AT1G76590
AT1G76620
AT1G76880
AT1G76980
AT1G77000
AT1G77020
AT1G77220
AT1G77250
AT1G77290
AT1G77520
AT1G77620
AT1G77660
AT1G77680
AT1G78010
AT1G78120
AT1G78170
AT1G78280
AT1G78550
AT1G79070
AT1G79110
AT1G79160
AT1G79340
AT1G79430
AT1G79670
AT1G79740
AT1G80010
AT1G80350
AT1G80650
AT1G80700
AT1G80790
AT1G80960
AT2G01190
AT2G01530
AT2G01620
AT2G01735
AT2G01760
AT2G02148
AT2G02170
AT2G02360
AT2G02710
AT2G02910
AT2G03060
AT2G03470
AT2G03480
AT2G04270
AT2G04305
AT2G04570
AT2G05940
AT2G06200
AT2G15560
AT2G15820
AT2G15860
AT2G17550
AT2G17970
AT2G17975
AT2G18040
AT2G18090
AT2G18300
AT2G18790
AT2G18860
AT2G19385
AT2G20010
AT2G20515
AT2G20810
AT2G21080
AT2G22170
AT2G22300
AT2G22450
AT2G22910
AT2G23380
AT2G23450
AT2G23460
AT2G24190
AT2G24250
AT2G24280
AT2G24395
AT2G24830
AT2G25060
AT2G25190
AT2G25450
AT2G25470
AT2G25710
AT2G26360
AT2G26600
AT2G26860
AT2G27050
AT2G27140
AT2G27480
AT2G27530
AT2G28130
AT2G28140
AT2G28240
AT2G28250
AT2G28350
AT2G28510
AT2G28620
AT2G28670
AT2G28930
AT2G29300
AT2G29490
AT2G29510
AT2G29540
AT2G29570
AT2G29590
AT2G29970
AT2G30050
AT2G30250
AT2G30945
AT2G31865
AT2G32280
AT2G32415
AT2G32430
AT2G32710
AT2G32760
AT2G32765
AT2G32840
AT2G32930
AT2G33170
AT2G33205
AT2G33735
AT2G34620
AT2G34780
AT2G35130
AT2G35690
AT2G36370
AT2G36420
AT2G36840
AT2G37150
AT2G37410
AT2G37890
AT2G38050
AT2G38820
AT2G38860
AT2G38960
AT2G39100
AT2G39650
AT2G40205
AT2G40430
AT2G40640
AT2G40780
AT2G40810
AT2G41240
AT2G41310
AT2G41312
AT2G41350
AT2G41600
AT2G41760
AT2G41820
AT2G41950
AT2G41980
AT2G42200
AT2G42280
AT2G42690
AT2G42950
AT2G43120
AT2G43260
AT2G43340
AT2G43500
AT2G44280
AT2G44580
AT2G44740
AT2G44760
AT2G44850
AT2G45010
AT2G45050
AT2G45080
AT2G45100
AT2G45150
AT2G45320
AT2G45340
AT2G45450
AT2G46180
AT2G46250
AT2G46320
AT2G46520
AT2G46610
AT2G46640
AT2G46660
AT2G46680
AT2G46900
AT2G47260
AT2G47330
AT2G47370
AT2G47790
AT2G47890
AT3G01360
AT3G01510
AT3G01640
AT3G01660
AT3G01790
AT3G01960
AT3G02150
AT3G02240
AT3G02250
AT3G02290
AT3G02350
AT3G02380
AT3G02950
AT3G03040
AT3G03130
AT3G03880
AT3G03980
AT3G04110
AT3G04140
AT3G04560
AT3G05170
AT3G05220
AT3G05600
AT3G05830
AT3G05900
AT3G05932
AT3G06035
AT3G06125
AT3G06140
AT3G06840
AT3G07370
AT3G07740
AT3G07860
AT3G07940
AT3G08910
AT3G09090
AT3G09180
AT3G09880
AT3G10390
AT3G10800
AT3G10915
AT3G11290
AT3G11340
AT3G11450
AT3G11720
AT3G11900
AT3G12140
AT3G12600
AT3G12810
AT3G12920
AT3G13360
AT3G13437
AT3G13440
AT3G13677
AT3G13730
AT3G13845
AT3G14810
AT3G15040
AT3G15060
AT3G15351
AT3G15354
AT3G15395
AT3G15760
AT3G16090
AT3G16150
AT3G16410
AT3G16750
AT3G16760
AT3G16770
AT3G16870
AT3G16990
AT3G17160
AT3G17250
AT3G17420
AT3G17465
AT3G17470
AT3G17609
AT3G17626
AT3G17700
AT3G17750
AT3G17890
AT3G18030
AT3G18370
AT3G18510
AT3G18790
AT3G19250
AT3G19260
AT3G19400
AT3G19640
AT3G19790
AT3G19810
AT3G20070
AT3G20260
AT3G20270
AT3G22104
AT3G22330
AT3G23030
AT3G23200
AT3G23610
AT3G23750
AT3G24030
AT3G24050
AT3G24120
AT3G24150
AT3G24350
AT3G24506
AT3G25030
AT3G25500
AT3G25560
AT3G25900
AT3G26000
AT3G26290
AT3G26310
AT3G26410
AT3G26680
AT3G26810
AT3G26850
AT3G26920
AT3G26960
AT3G27280
AT3G27520
AT3G27540
AT3G29035
AT3G29375
AT3G43590
AT3G43700
AT3G44940
AT3G45160
AT3G45400
AT3G45443
AT3G45590
AT3G45680
AT3G45750
AT3G45830
AT3G45900
AT3G45970
AT3G46020
AT3G46870
AT3G46980
AT3G47420
AT3G47560
AT3G47590
AT3G47700
AT3G47890
AT3G47940
AT3G48100
AT3G48115
AT3G48240
AT3G48280
AT3G48310
AT3G48350
AT3G48550
AT3G48710
AT3G49050
AT3G49360
AT3G49590
AT3G49670
AT3G49800
AT3G49990
AT3G50070
AT3G50640
AT3G50690
AT3G50750
AT3G50840
AT3G50860
AT3G50920
AT3G51040
AT3G51100
AT3G51120
AT3G51470
AT3G51500
AT3G51530
AT3G51660
AT3G51980
AT3G52660
AT3G52910
AT3G53000
AT3G53030
AT3G53170
AT3G53210
AT3G53470
AT3G53490
AT3G54290
AT3G54690
AT3G54970
AT3G55480
AT3G55560
AT3G55660
AT3G55890
AT3G56210
AT3G56630
AT3G56750
AT3G56830
AT3G56840
AT3G56930
AT3G56970
AT3G56980
AT3G57790
AT3G57930
AT3G58430
AT3G58620
AT3G58690
AT3G59150
AT3G59210
AT3G60030
AT3G60410
AT3G61100
AT3G61490
AT3G61570
AT3G61870
AT3G61880
AT3G61890
AT3G62070
AT3G62390
AT3G62900
AT3G63070
AT3G63240
AT3G63370
AT4G00270
AT4G00290
AT4G00330
AT4G00340
AT4G00440
AT4G00750
AT4G01050
AT4G01250
AT4G01550
AT4G01700
AT4G02425
AT4G02510
AT4G02715
AT4G02970
AT4G03070
AT4G03400
AT4G03410
AT4G03510
AT4G04190
AT4G04770
AT4G04970
AT4G04972
AT4G05010
AT4G05460
AT4G06634
AT4G08230
AT4G08455
AT4G08510
AT4G08700
AT4G09340
AT4G09420
AT4G09460
AT4G09510
AT4G09520
AT4G09560
AT4G09580
AT4G10330
AT4G11270
AT4G11640
AT4G11660
AT4G11840
AT4G11890
AT4G11900
AT4G12300
AT4G13030
AT4G13070
AT4G13460
AT4G13615
AT4G13860
AT4G13980
AT4G14096
AT4G14385
AT4G14713
AT4G14910
AT4G15020
AT4G15090
AT4G15130
AT4G15240
AT4G15420
AT4G15440
AT4G16141
AT4G16210
AT4G16420
AT4G16480
AT4G16830
AT4G17080
AT4G17098
AT4G17430
AT4G17460
AT4G17550
AT4G17670
AT4G17680
AT4G17730
AT4G17760
AT4G17960
AT4G17970
AT4G18010
AT4G18820
AT4G18880
AT4G19440
AT4G19700
AT4G20270
AT4G20280
AT4G20720
AT4G21320
AT4G21430
AT4G22120
AT4G22212
AT4G22350
AT4G22730
AT4G22780
AT4G23190
AT4G23290
AT4G23300
AT4G23770
AT4G23810
AT4G24020
AT4G24390
AT4G24800
AT4G24810
AT4G24900
AT4G25300
AT4G25810
AT4G25910
AT4G25940
AT4G26010
AT4G26200
AT4G26430
AT4G26520
AT4G26540
AT4G26582
AT4G26760
AT4G26790
AT4G26810
AT4G27050
AT4G27060
AT4G27620
AT4G27800
AT4G28300
AT4G28570
AT4G28703
AT4G29310
AT4G29530
AT4G29750
AT4G29820
AT4G29950
AT4G30290
AT4G30350
AT4G30360
AT4G30490
AT4G31080
AT4G31940
AT4G32270
AT4G32560
AT4G32790
AT4G32890
AT4G33100
AT4G33270
AT4G33420
AT4G33490
AT4G33625
AT4G33690
AT4G33925
AT4G33950
AT4G34360
AT4G34680
AT4G34860
AT4G34900
AT4G34970
AT4G35030
AT4G35140
AT4G35350
AT4G35470
AT4G35510
AT4G35530
AT4G35550
AT4G36140
AT4G36180
AT4G36470
AT4G36890
AT4G37150
AT4G37190
AT4G37409
AT4G37430
AT4G37530
AT4G37540
AT4G37560
AT4G37610
AT4G37670
AT4G38320
AT4G38620
AT4G38960
AT4G39320
AT4G39370
AT4G39620
AT4G40042
AT5G01610
AT5G01810
AT5G01870
AT5G01910
AT5G01980
AT5G02260
AT5G02270
AT5G02530
AT5G02560
AT5G02760
AT5G02970
AT5G03090
AT5G03380
AT5G03406
AT5G03690
AT5G04150
AT5G04220
AT5G04885
AT5G04910
AT5G05200
AT5G05365
AT5G05550
AT5G05790
AT5G05870
AT5G05890
AT5G05960
AT5G06440
AT5G06510
AT5G06560
AT5G06690
AT5G06700
AT5G06760
AT5G06870
AT5G07620
AT5G07730
AT5G08180
AT5G08190
AT5G08240
AT5G08335
AT5G08350
AT5G09680
AT5G09820
AT5G10150
AT5G10170
AT5G10270
AT5G10280
AT5G10330
AT5G10410
AT5G10560
AT5G10790
AT5G10870
AT5G11020
AT5G11150
AT5G11690
AT5G11730
AT5G12220
AT5G13290
AT5G13390
AT5G13570
AT5G13590
AT5G13870
AT5G14370
AT5G14410
AT5G14570
AT5G14930
AT5G15160
AT5G15240
AT5G15310
AT5G15330
AT5G15470
AT5G15520
AT5G15570
AT5G15580
AT5G15780
AT5G15850
AT5G16310
AT5G16360
AT5G16380
AT5G16480
AT5G16490
AT5G16910
AT5G17380
AT5G17640
AT5G17690
AT5G17930
AT5G18570
AT5G18960
AT5G19025
AT5G19190
AT5G19200
AT5G19230
AT5G19240
AT5G19250
AT5G20150
AT5G20400
AT5G20450
AT5G22080
AT5G22700
AT5G22760
AT5G22930
AT5G23240
AT5G23395
AT5G23420
AT5G23580
AT5G23850
AT5G24500
AT5G24680
AT5G24780
AT5G24890
AT5G25040
AT5G25130
AT5G25350
AT5G25980
AT5G26010
AT5G26910
AT5G26940
AT5G27210
AT5G27280
AT5G27490
AT5G27840
AT5G27950
AT5G28150
AT5G28770
AT5G28910
AT5G35840
AT5G36920
AT5G36925
AT5G37000
AT5G37055
AT5G37930
AT5G38720
AT5G39250
AT5G39360
AT5G39900
AT5G40060
AT5G40180
AT5G40450
AT5G40490
AT5G40530
AT5G40550
AT5G40880
AT5G41000
AT5G41460
AT5G41850
AT5G43080
AT5G43403
AT5G43440
AT5G43450
AT5G43720
AT5G44250
AT5G44930
AT5G45030
AT5G45110
AT5G45190
AT5G45290
AT5G45370
AT5G45500
AT5G45610
AT5G45780
AT5G46160
AT5G46400
AT5G46700
AT5G46710
AT5G46850
AT5G47080
AT5G47370
AT5G47380
AT5G47420
AT5G47635
AT5G47790
AT5G47900
AT5G48160
AT5G48657
AT5G49220
AT5G49300
AT5G49430
AT5G49665
AT5G49960
AT5G50130
AT5G50160
AT5G50170
AT5G50280
AT5G50440
AT5G50450
AT5G50780
AT5G51220
AT5G51440
AT5G51560
AT5G51630
AT5G51640
AT5G51880
AT5G52060
AT5G52220
AT5G52300
AT5G52310
AT5G52530
AT5G52830
AT5G52970
AT5G53470
AT5G53486
AT5G53540
AT5G53750
AT5G53820
AT5G55400
AT5G55520
AT5G55540
AT5G55900
AT5G55910
AT5G56420
AT5G56520
AT5G56760
AT5G57035
AT5G57100
AT5G57120
AT5G57150
AT5G57170
AT5G57340
AT5G57560
AT5G57565
AT5G57630
AT5G57780
AT5G58003
AT5G58310
AT5G58370
AT5G58480
AT5G58670
AT5G58787
AT5G59320
AT5G59340
AT5G59470
AT5G59830
AT5G60200
AT5G60700
AT5G60970
AT5G61190
AT5G61420
AT5G61440
AT5G61570
AT5G61830
AT5G61840
AT5G62100
AT5G62130
AT5G62500
AT5G62580
AT5G62820
AT5G63020
AT5G63410
AT5G63680
AT5G63700
AT5G63760
AT5G63790
AT5G63810
AT5G63930
AT5G63940
AT5G64240
AT5G64510
AT5G64680
AT5G64700
AT5G64730
AT5G64830
AT5G64880
AT5G64900
AT5G65040
AT5G65205
AT5G65210
AT5G65240
AT5G65790
AT5G65910
AT5G66060
AT5G66320
AT5G66400
AT5G66800
AT5G66910
AT5G67110
AT5G67170
AT5G67480
AT5G67540
ATCG01190
ATCG01250
ATCG01310
ATMG00090
ATMG00560
ATMG01320

### Sheet: Supplemental DataSet S3A
Supplemental DataSet S3. GO terms associated with (A) DEGs and (B) DPGs in xrn4
		xrn4-3
GO.ID	Term	raw.p.value	enrichment
GO:0009414	response to water deprivation	0.00664	2.0675
GO:0009723	response to ethylene	0.00097	3.68581
GO:0009733	response to auxin	0.00032	2.8753
GO:0010029	regulation of seed germination	0.06074	2.74461
GO:0031540	regulation of anthocyanin biosynthetic process	0.11659	6.6536
GO:0048366	leaf development	0.55857	0.8317
GO:0010102	lateral root morphogenesis	0.14919	2.39966
GO:0009738	abscisic acid-activated signaling pathway	0.30328	1.27656

### Sheet: Supplemental DataSet S3B
Supplemental DataSet S3. GO terms associated with (A) DEGs and (B) DPGs in xrn4
		xrn4-3
GO.ID	Term	raw.p.value	enrichment
GO:0043488	regulation of mRNA stability	0.78132	0.570449
GO:0090693	plant organ senescence	0.04396	1.3292
GO:0048366	leaf development	0.0139	1.21004
GO:0009819	drought recovery	1	0
GO:0007623	circadian rhythm	0.28	0.997087
GO:0071472	cellular response to salt stress	0.04238	1.88838
GO:0060918	auxin transport	0.81216	0.616701
GO:0009738	abscisic acid-activated signaling pathway	0.03715	1.29362
